# Permuted 23S rRNA is integrated in 50S ribosome particles in *Thermococcus barophilus*

**DOI:** 10.64898/2026.03.23.713588

**Authors:** Christine Gaspin, Isabelle Canal, Régine Capeyrou, Violette Da Cunha, Gabrielle Bourgeois, Clément Madru, Emmanuelle Schmitt, Béatrice Clouet d’Orval, Marta Kwapisz, Marie Bouvier

## Abstract

In Archaea, a prevalent class of circular RNAs corresponds to 16S and 23S ribosomal RNA intermediates (circ-pre-rRNAs). A conserved bulge-helix-bulge (BHB) motif within the 16S and 23S rRNAs processing stems and adjacent to the circularization site in Euryarchaeota and TACK superphylum suggests that pre-rRNAs circularization is widely conserved across Archaea. Using genome-wide transcriptomic data obtained on total RNAs of wild-type *Thermococcus barophilus* cells, we recovered the canonical circularization junctions of the 16S and 23S circ-pre-rRNAs at the predicted BHB motifs. We also identified three alternatives 23S circular junctions introducing variability at the 3’ end of the mature rRNA. We investigated the different forms of 16S and 23S by performing primer extension and RACE experiments. We showed that while the 16S rRNA has standard 5’ and 3’ extremities, the main form of 23S rRNA is circularly permuted, with helix H99 now at its 5’ end. This permutation most probably emerged from the deletion of helix H98 from the 23S circ-pre-rRNA. Interestingly, we showed that the permuted 23S rRNA is incorporated into ribosome subunits and 70S monosomes. The significance of this event in generating functional 50S particles remains to be determined.
