## Supplementary Table S1 for "Permuted 23S rRNA is integrated in 50S ribosome particles in *Thermococcus barophilus*"

### Sheet: Supplementary Table 1
Supplementary Table S1:
Thermococcales genomes with their 16S and 23S rDNA genes organized in operons together with a tRNAala gene
Organism Name	Organism Taxonomic ID	Annotation Name	Assembly Release Date	rRNA operon : Begin-End positions for annotated 16S rRNA, tRNA Ala and 23S rRNA
				16S rRNA	tRNA Ala	23S rRNA
Thermococcus kodakarensis KOD1	69014	GCF_000009965.1-RS_2024_10_21	2005-01-13	2022864-2024352 (+)	2024406-2024482 (+)	2024590-2027618 (+)
Pyrococcus furiosus DSM 3638	186497	GCF_008245085.1-RS_2024_10_23	2019-09-03	120687-122183 (+)	122243-122320 (+)	122443-125493 (+)
Thermococcus barophilus MP	391623	GCF_000151105.2-RS_2024_10_21	2010-12-17	812425-813924 (+)	813977-814053 (+)	814174 817203 (+)
Thermococcus onnurineus NA1	523850	GCF_000018365.1-RS_2024_10_21	2008-11-06	1278109-1279595(-)	1277980-1278056 (-)	1274830 1277859 (-)
Pyrococcus abyssi GE5	272844	GCF_000195935.2-RS_2024_10_21	2003-05-06	205051-206547 (+)	206606-206683 (+)	206805-209857 (+)
Thermococcus paralvinellae	582419	GCF_000517445.1-RS_2024_10_21	2014-01-10	965186-966680 (-)	965056-965132 (-)	961906-964930 (-)
Pyrococcus horikoshii OT3	70601	GCF_000011105.1-RS_2024_10_21	2001-07-03	190975-192471 (+)	192530-192607 (+)	192729-195778 (+)
Thermococcus gammatolerans EJ3	593117	GCF_000022365.1-RS_2024_10_21	2009-06-12	1948884-1950372 (-)	1948755-1948831 (-)	1945618-1948647 (-)
Thermococcus nautili	195522	GCF_000585495.1-RS_2024_10_21	2014-03-05	1093070-1094557 (+)	1094610-1094686 (+)	1094794-1097822 (+)
Thermococcus litoralis DSM 5473	523849	GCF_000246985.2-RS_2024_10_21	2013-08-13	774268-775752(-)	774138-774214 (-)	770988-774017(-)
Palaeococcus pacificus DY20341	1343739	GCF_000725425.1-RS_2024_10_21	2014-07-14	763188-764661 (+)	764714-764790 (+)	764909-767965 (+)
				1527367-1528840(-)	1527238-1527314 (-)	1524095-1527119(-)
Thermococcus sibiricus MM 739	604354	GCF_000022545.1-RS_2024_10_21	2009-06-29	113597-115082 (+)	115135-115211 (+)	115333-118364 (+)
Pyrococcus yayanosii CH1	529709	GCF_000215995.1-RS_2024_09_05	2011-06-07	1482195-1483691 (+)	1483746-1483822 (+)	1483942-1486981 (+)
Thermococcus indicus	2586643	GCF_006274605.1-RS_2024_10_23	2019-06-12	2080486-2081969 (-)	2080356-2080432 (-)	2077207-2080235(-)
Thermococcus aciditolerans	2598455	GCF_008152015.1-RS_2024_10_23	2019-08-30	1866413-1867898 (+)	1867952-1868028 (+)	1868149-1871177 (+)
Thermococcus henrietii	2016361	GCF_900198835.1-RS_2024_10_22	2017-10-17	80869-82356(-)	80740-80816 (-)	77604-80632(-)
Thermococcus eurythermalis	1505907	GCF_000769655.1-RS_2024_10_21	2014-10-28	175331-176818 (-)	175202-175278 (-)	172065-175094(-)
Thermococcus thermotolerans	2969672	GCF_024707485.1-RS_2024_12_09	2022-08-18	1887993-1889478 (+)	1889532-1889608 (+)	1889729-1892759 (+)
Thermococcus siculi	72803	GCF_002214505.1-RS_2024_10_22	2017-07-05	55281-56768 (+)	56821-56897 (+)	57018-60046 (+)
Thermococcus camini	2016373	GCF_904067545.1-RS_2024_10_23	2020-09-11	1708742-1710227(-)	1708612-1708688 (-)	1705463-1708491(-)
Thermococcus profundus	49899	GCF_002214585.1-RS_2024_10_22	2017-07-05	408476-409961 (+)	410014-410090 (+)	410198-413226 (+)
Pyrococcus kukulkanii	1609559	GCF_001577775.1-RS_2024_10_22	2016-02-29	91805-93301 (+)	93359-93436 (+)	93560-96608 (+)
Thermococcus chitonophagus	54262	GCF_002214605.1-RS_2024_10_22	2017-07-05	313962-315457 (+)	315515-315592 (+)	315716-318762 (+)
Thermococcus cleftensis	163003	GCF_000265525.1-RS_2024_10_21	2012-06-11	1280864-1282350 (+)	1282403-1282479 (+)	1282600-1285628 (+)
Thermococcus argininiproducens	2866384	GCF_023746595.1-RS_2025_04_15	2022-06-16	695745-697229 (+)	697282-697358 (+)	697480-700509 (+)
Thermococcus piezophilus	1712654	GCF_001647085.1-RS_2025_04_07	2016-05-18	464021-465507(-)	463892-463968 (-)	783579-785067(-)
Thermococcus barossii	54077	GCF_002214465.1-RS_2024_10_22	2017-07-05	1415606-1417091 (-)	1415476-1415552 (-)	1412326-1415355(-)
Thermococcus guaymasensis DSM 11113	1432656	GCF_000816105.1-RS_2024_10_21	2015-01-07	942511-943999 (+)	944052-944128 (+)	944236-947265 (+)
Thermococcus radiotolerans	187880	GCF_002214565.1-RS_2024_10_22	2017-07-05	1277936-1279421(-)	1277806-1277882 (-)	1274656-1277685(-)
Thermococcus celer Vu 13 = JCM 8558	1293037	GCF_002214365.1-RS_2024_10_22	2017-07-05	1054455-1055940(-)	1054325-1054401 (-)	1051175-1054204(-)
Pyrococcus woesei	2262	GCF_050496105.1-RS_2025_05_21	2025-05-23	631577-633073 (+)	633133-633210 (+)	633333-636382 (+)
Thermococcus peptonophilus	53952	GCF_001592435.1-RS_2024_10_23	2016-03-15	783579-785067 (-)	783449-783525 (-)	780313-783341(-)
Thermococcus pacificus	71998	GCF_002214485.1-RS_2024_10_22	2017-07-05	152184-153670 (-)	152055-152131 (-)	148906-151934(-)
Thermococcus gorgonarius	71997	GCF_002214385.1-RS_2024_10_22	2017-07-05	78831-80319 (+)	80373-80450 (+)	80558-83587 (+)
